# Quantitative real-time PCR assay for the rapid identification of the multidrug-resistant bacterial pathogen *Stenotrophomonas maltophilia*

**DOI:** 10.1101/702985

**Authors:** Tamieka A. Fraser, Mikaela G. Bell, Patrick N.A. Harris, Scott C. Bell, Haakon Bergh, Thuy-Khanh Nguyen, Timothy J. Kidd, Graeme R. Nimmo, Derek S. Sarovich, Erin P. Price

**Author notes:** Corresponding author University of the Sunshine Coast, Locked Bag 4, Maroochydore DC, Qld, 4558, Australia.

## Abstract

*Stenotrophomonas maltophilia* is emerging as an important cause of disease in nosocomial and community-acquired settings, including bloodstream, wound and catheter-associated infections. Cystic fibrosis airways also provide optimal growth conditions for various opportunistic pathogens with high antibiotic tolerance, including *S. maltophilia*. Currently, there is no rapid, cost-effective, and accurate molecular method for detecting this potentially life-threatening pathogen, particularly in polymicrobial specimens, suggesting that its true prevalence may be underestimated. Here, we used large-scale comparative genomics to identify a specific genetic target for *S. maltophilia*, with subsequent development and validation of a real-time PCR assay for its detection. Analysis of 165 *Stenotrophomonas* spp. genomes identified a 4kb region specific to *S. maltophilia*, which was targeted for Black Hole Quencher assay design. Our assay yielded the positive detection of 89 of 89 (100%) clinical *S. maltophilia* strains, and no amplification of 23 non-*S. maltophilia* clinical isolates. *S. maltophilia* was detected in 10/16 CF sputa, demonstrating the utility for direct detection in respiratory specimens. The assay demonstrated good sensitivity, with limits of detection and quantitation on pure culture of ~10 and ~100 genome equivalents, respectively. Our assay provides a highly specific, sensitive, and cost-effective method for the accurate identification of *S. maltophilia*, and will improve the diagnosis and treatment of this under-recognized pathogen by enabling its accurate and rapid detection from polymicrobial clinical and environmental samples.
