## Supplementary material for "Quantitative real-time PCR assay for the rapid identification of the multidrug-resistant bacterial pathogen *Stenotrophomonas maltophilia*": Table S1

### Sheet: Fraser et al., 2019
Strain	NCBI accession	Original species assignment	Re-assigned species (where applicable)	Final species designation
678	ERR1974556	S. maltophilia	---	S. maltophilia
683	ERS1733035	S. maltophilia	---	S. maltophilia
686	ERS1733037	S. maltophilia	---	S. maltophilia
131_SMAL	SRR1655518	S. maltophilia	---	S. maltophilia
1302_SMAL	SRR1655507	S. maltophilia	---	S. maltophilia
1303_SMAL	SRR1655508	S. maltophilia	---	S. maltophilia
1304_SMAL	SRR1655509	S. maltophilia	---	S. maltophilia
1305.rep1_SMAL	SRR1655510	S. maltophilia	---	S. maltophilia
1305.rep2_SMAL	SRR1655511	S. maltophilia	---	S. maltophilia
22_SMAL	SRR1655644	S. maltophilia	---	S. maltophilia
862_SMAL	SRR1656302	S. maltophilia	---	S. maltophilia
892_SMAL	SRR1656331	S. maltophilia	---	S. maltophilia
A-1	SRR4368642	S. maltophilia	---	S. maltophilia
A-2	SRR2059972	S. maltophilia	---	S. maltophilia
AB550	CP028899.1	S. maltophilia	---	S. maltophilia
AG209	SRS3549244	Stenotrophomonas sp.	S. maltophilia	S. maltophilia
ATCC 13637	SRR4114369	S. maltophilia	---	S. maltophilia
ATCC 19867	SRR892271	S. maltophilia	---	S. maltophilia
B1	SRS2013185	S. maltophilia	---	S. maltophilia
B4	SRS2013188	S. maltophilia	---	S. maltophilia
B5	SRS2013189	S. maltophilia	---	S. maltophilia
BFMG5	PKCF01000000	Stenotrophomonas sp.	S. maltophilia	S. maltophilia
BWK1	NZ_PPHR00000000	S. pavanii	S. maltophilia	S. maltophilia
C11	SRS2013198	S. maltophilia	---	S. maltophilia
CC120222-04	FZQI01000000	Stenotrophomonas sp.	S. maltophilia	S. maltophilia
CC120223-11	OBEE01000000	Stenotrophomonas sp.	S. maltophilia	S. maltophilia
CF112	ERS1733095	S. maltophilia	---	S. maltophilia
CF319	SRR7130660	Stenotrophomonas sp.	S. maltophilia	S. maltophilia
CF341	ERS1733097	S. maltophilia	---	S. maltophilia
CSM2	CP025298.1	S. maltophilia	---	S. maltophilia
CV_2005	SRR5569247	S. maltophilia	---	S. maltophilia
CV_2006_STM2	SRR5569249	S. maltophilia	---	S. maltophilia
CV_2008	SRR5569251	S. maltophilia	---	S. maltophilia
D457	NC_017671.1	S. maltophilia	---	S. maltophilia
DDT-1	LEKR01000000	Stenotrophomonas sp.	S. maltophilia	S. maltophilia
DSM 25135	LDJN01000000	S. pavanii	S. maltophilia	S. maltophilia
ERS1446948	ERS1446948	S. maltophilia	---	S. maltophilia
ERS1447178	ERR1891508	S. maltophilia	---	S. maltophilia
ERS1447182	ERR1891512	S. maltophilia	---	S. maltophilia
FDAARGOS_325	CP022053.2	S. maltophilia	---	S. maltophilia
FDAARGOS_507	SRR8179756	S. maltophilia	---	S. maltophilia
FDAARGOS_508	SRR8179759	S. maltophilia	---	S. maltophilia
FDAARGOS_92	CP014014.1	S. maltophilia	---	S. maltophilia
HE-A44	DRR033224	S. maltophilia	---	S. maltophilia
HMSC10F07	SRR1763644	Stenotrophomonas sp.	S. maltophilia	S. maltophilia
IAM 12423	SRR4147264	S. maltophilia	---	S. maltophilia
ICU18	ERR1974571	S. maltophilia	---	S. maltophilia
ICU254	ERR1974572	S. maltophilia	---	S. maltophilia
ICU29	ERR1974573	S. maltophilia	---	S. maltophilia
ICU57	ERR1974575	S. maltophilia	---	S. maltophilia
ICUUKseq_GNB6894301	ERR2719521	S. maltophilia	---	S. maltophilia
ICUUKseq_GNB6894302	ERR2719522	S. maltophilia	---	S. maltophilia
ICUUKseq_GNB6894304	ERR2719524	S. maltophilia	---	S. maltophilia
ICUUKseq_GNB6894306	ERR2719525	S. maltophilia	---	S. maltophilia
ICUUKseq_GNB6894308	ERR2719527	S. maltophilia	---	S. maltophilia
ICUUKseq_GNB6894313	ERR2719531	S. maltophilia	---	S. maltophilia
ICUUKseq_GNB6894314	ERR2719532	S. maltophilia	---	S. maltophilia
ICUUKseq_GNB6894316	ERR2719533	S. maltophilia	---	S. maltophilia
ISMMS2	CP011305.1	S. maltophilia	---	S. maltophilia
ISMMS3	CP011010.1	S. maltophilia	---	S. maltophilia
JV3	CP002986.1	S. maltophilia	---	S. maltophilia
K279a	AM743169.1	S. maltophilia	---	S. maltophilia
KAs 5-3	MQNP01000000	Stenotrophomonas sp.	S. maltophilia	S. maltophilia
KPSM146	SRR8186509	S. maltophilia	---	S. maltophilia
L-1	SRR4368854	S. maltophilia	---	S. maltophilia
LMG 10873	ERR1974578	S. maltophilia	---	S. maltophilia
LMG 25348	FNFQ01000000	S. pavanii	S. maltophilia	S. maltophilia
M-3	SRR4368886	S. maltophilia	---	S. maltophilia
MB339	MSLW01000000	Stenotrophomonas sp.	S. maltophilia	S. maltophilia
MINF_2B-sc-2280439	ERR1015402	S. maltophilia	---	S. maltophilia
MINF_5E-sc-2280466	ERR1015425	S. maltophilia	---	S. maltophilia
MS_2003_STM2	SRR5569240	S. maltophilia	---	S. maltophilia
MS_2008	SRR5569234	S. maltophilia	---	S. maltophilia
MS_2009	SRR5569235	S. maltophilia	---	S. maltophilia
MS_2010	SRR5569236	S. maltophilia	---	S. maltophilia
MS_2011	SRR5569241	S. maltophilia	---	S. maltophilia
MS_2012	SRR5569242	S. maltophilia	---	S. maltophilia
MS_2013	SRR5569228	S. maltophilia	---	S. maltophilia
MS_2014	SRR5569227	S. maltophilia	---	S. maltophilia
MSB1_4C-sc-2280311	ERR1015331	S. maltophilia	---	S. maltophilia
MSB1_4D-sc-2280330	ERR1015340	S. maltophilia	---	S. maltophilia
Nf1	PYTV01000000	Stenotrophomonas sp.	S. maltophilia	S. maltophilia
Nf4	PYTX01000000	Stenotrophomonas sp.	S. maltophilia	S. maltophilia
OLC2691	SRR7796535	S. maltophilia	---	S. maltophilia
OLC2871	SRR7796529	S. maltophilia	---	S. maltophilia
OLC3147	SRR7796523	Stenotrophomonas sp.	S. maltophilia	S. maltophilia
OUC_Est10	CP015612.1	S. maltophilia	---	S. maltophilia
95	MULR01000000	Pseudomonas geniculata	S. maltophilia	S. maltophilia
Pg_AM526	RXYM01000000	Pseudomonas geniculata	S. maltophilia	S. maltophilia
Pg_N1	AJLO02000000	Pseudomonas geniculata	S. maltophilia	S. maltophilia
R551-3	CP001111.1	S. maltophilia	---	S. maltophilia
S18795	NIXP01000000	S. pavanii	S. maltophilia	S. maltophilia
SanG_2013	SRR5569253	S. maltophilia	---	S. maltophilia
SBo1	SRR3728769	S. maltophilia	---	S. maltophilia
SJTH1	CP027562.1	S. maltophilia	---	S. maltophilia
SJTL3	CP029773.1	S. maltophilia	---	S. maltophilia
SKA14	ACDV01000000	Stenotrophomonas sp.	S. maltophilia	S. maltophilia
SM185	SRR8186514	S. maltophilia	---	S. maltophilia
Sm530	ERR1974531	S. maltophilia	---	S. maltophilia
Sm538	ERR1974532	S. maltophilia	---	S. maltophilia
Sm546	ERR1974534	S. maltophilia	---	S. maltophilia
Sm547	ERR1974536	S. maltophilia	---	S. maltophilia
Sm55	ERR1974538	S. maltophilia	---	S. maltophilia
SmSOFb1	NZ_LZPC00000000	S. maltophilia	---	S. maltophilia
StAS1	SRR3105511	Stenotrophomonas sp.	S. maltophilia	S. maltophilia
TD3	MOYM01000000	Stenotrophomonas sp.	S. maltophilia	S. maltophilia
TG_2004	SRR5569226	S. maltophilia	---	S. maltophilia
TG_2005	SRR5569225	S. maltophilia	---	S. maltophilia
TG_2006_STM1	SRR5569232	S. maltophilia	---	S. maltophilia
TG_2006_STM2	SRR5569231	S. maltophilia	---	S. maltophilia
TG_2007_STM1	SRR5569230	S. maltophilia	---	S. maltophilia
TG_2007_STM2	SRR5569229	S. maltophilia	---	S. maltophilia
TG_2008_STM1	SRR5569224	S. maltophilia	---	S. maltophilia
TG_2008_STM2	SRR5569223	S. maltophilia	---	S. maltophilia
U1	ERR1974540	S. maltophilia	---	S. maltophilia
U2	ERR1974542	S. maltophilia	---	S. maltophilia
U3	ERR1974544	S. maltophilia	---	S. maltophilia
U5	SRR4373249	S. maltophilia	---	S. maltophilia
U7	ERR1974552	S. maltophilia	---	S. maltophilia
UBA11242	DQIG01000000	Stenotrophomonas sp.	S. maltophilia	S. maltophilia
UBA3452	SRR5329900	S. maltophilia	---	S. maltophilia
UBA4000	SRR5330095	S. maltophilia	---	S. maltophilia
UBA4402	SRR5330309	S. maltophilia	---	S. maltophilia
UBA5672	SRR5329867	S. maltophilia	---	S. maltophilia
UBA7402	SRR5329616	S. maltophilia	---	S. maltophilia
V10	SRR4373308	S. maltophilia	---	S. maltophilia
W1	SRR4373410	S. maltophilia	---	S. maltophilia
W18	CP028358.1	S. maltophilia	---	S. maltophilia
WZN-1	CP021768.1	Stenotrophomonas sp.	S. maltophilia	S. maltophilia
ZC_2013_STM1	SRR5569244	S. maltophilia	---	S. maltophilia
ZC_2013_STM2	SRR5569243	S. maltophilia	---	S. maltophilia
ZC_2014	SRR5569246	S. maltophilia	---	S. maltophilia
SUNEO	CP019797.1	S. acidaminiphila	---	S. acidaminiphila
UBA1867	SRR5330247	Stenotrophomonas sp.	S. acidaminiphila	S. acidaminiphila
UBA3236	SRR5330353	Stenotrophomonas sp.	S. acidaminiphila	S. acidaminiphila
ZAC14D2_NAINI4_2	CP012900.1	S. acidaminiphila	---	S. acidaminiphila
HMSC10F06	SRR1763647	Stenotrophomonas sp.	S. bentonitica	S. bentonitica
LM091	CP017483.1	Stenotrophomonas sp.	S. bentonitica	S. bentonitica
VV6	NZ_PKQP00000000	S. bentonitica	---	S. bentonitica
DSM 21508	NZ_LDJK00000000	S. chelatiphaga	---	S. chelatiphaga
JCM 16244	NZ_LDJP00000000	S. daejeonensis	---	S. daejeonensis
DSM 24757	NZ_LDJM00000000	S. ginsengisoli	---	S. ginsengisoli
DSM 18929	NZ_LDJI00000000	S. humi	---	S. humi
G4	CP031741.1	Stenotrophomonas sp.	S. indicatrix	S. indicatrix
ICU300	ERR1974574	S. maltophilia	S. indicatrix	S. indicatrix
MYb57	CP023271.1	Stenotrophomonas sp.	S. indicatrix	S. indicatrix
WS40	NZ_PEJS00000000	S. indicatrix	---	S. indicatrix
DSM 17805	NZ_LDJH00000000	S. koreensis	---	S. koreensis
M15	NZ_PHQX00000000	S. lactitubi	---	S. lactitubi
2001	CP016756.1	S. nitritireducens	---	S. nitritireducens
KCTC 12332	CP014274.1	Stenotrophomonas sp.	S. nitritireducens	S. nitritireducens
JCM 16536	NZ_LLXU01000000	S. panacihumi	---	S. panacihumi
JCM 9942	NZ_BAZI00000000	S. pictorum	---	S. pictorum
QL-P4	CP016294.1	S. rhizophila	---	S. rhizophila
Sp952	ERR1599662	S. rhizophila	---	S. rhizophila
DSM 18941	NZ_LDJJ00000000	S. terrae	---	S. terrae
AA1	CP018756.1	S. maltophilia	Stenotrophomonas sp.	Stenotrophomonas sp.
BR12	SRR1950887	S. maltophilia	Stenotrophomonas sp.	Stenotrophomonas sp.
UBA1294	SRR5330273	S. maltophilia	Stenotrophomonas sp.	Stenotrophomonas sp.
UBA3513	SRR5330368	S. maltophilia	Stenotrophomonas sp.	Stenotrophomonas sp.
UBA4552	SRR5330096	S. maltophilia	Stenotrophomonas sp.	Stenotrophomonas sp.
UBA4555	SRR5330099	S. maltophilia	Stenotrophomonas sp.	Stenotrophomonas sp.
UBA4564	SRR5330260	S. maltophilia	Stenotrophomonas sp.	Stenotrophomonas sp.
UBA5673	SRR5329868	S. maltophilia	Stenotrophomonas sp.	Stenotrophomonas sp.
UBA5977	SRR5329827	S. maltophilia	Stenotrophomonas sp.	Stenotrophomonas sp.
